# Global analysis of putative phospholipases in the malaria parasite *Plasmodium falciparum* reveals critical factors for parasite proliferation

**DOI:** 10.1101/2021.06.28.450158

**Authors:** Paul-Christian Burda, Abhinay Ramaprasad, Emma Pietsch, Sabrina Bielfeld, Christoph Söhnchen, Louisa Wilcke, Jan Strauss, Dominik Schwudke, Aaron Sait, Lucy M Collinson, Michael J Blackman, Tim-Wolf Gilberger

## Abstract

For its replication within red blood cells, the malaria parasite is highly dependent on correctly regulated lipid metabolism. Enzymes involved in lipid metabolic processes are therefore potential drug targets. We here provide a functional analysis of the 20 putative phospholipases that are expressed by asexual blood stages of *Plasmodium falciparum*. We reveal a high level of redundancy among members of this group, but using conditional mislocalization and gene disruption techniques we show that the phosphoinositide-specific phospholipase C (PF3D7_1013500) has a previously unrecognized essential role in intracellular parasite maturation. In addition, we demonstrate that the patatin-like phospholipase PF3D7_1358000 localizes to the mitochondrion. Parasites lacking this enzyme display a severe growth phenotype and defects in mitochondrial morphogenesis and function leading to hypersensitivity towards proguanil and inhibitors of the mitochondrial electron transport chain including atovaquone. This demonstrates that regulated mitochondrial lipid homeostasis is necessary for mitochondrial function and coordinated division during parasite multiplication.
