## Supplementary file 1 for "Global analysis of putative phospholipases in the malaria parasite *Plasmodium falciparum* reveals critical factors for parasite proliferation"

### Sheet: Blatt1
Oligonucleotides and other synthetic DNA used in this study.
Oligonucleotides for SLI-based parasite lines
Name:	Sequence:	Notes:
PF3D7_0102400-TGD-fw	GCTATTTAGGTGACACTATAGAATACTCGCGGCCGCTAAGATAAAAATAATTTGATACCCAAAGG	plasmid construction
PF3D7_0102400-TGD-rev	CCTCCAGCACCAGCAGCAGCACCTCTAGCACGCGTAGCTATCCCATCAGATTCTCC	plasmid construction
PF3D7_0209100-TGD-fw	GCTATTTAGGTGACACTATAGAATACTCGCGGCCGCTAAAGTGATGATGATGATAAGATATATATATATTCTG	plasmid construction
PF3D7_0209100-TGD-rev	CCTCCAGCACCAGCAGCAGCACCTCTAGCACGCGTCAAGCCAAAGTAGATACCATCC	plasmid construction
PF3D7_0218600-TGD-fw	GCTATTTAGGTGACACTATAGAATACTCGCGGCCGCTAAGGTAATACGAACAGAAAAGATATAAG	plasmid construction
PF3D7_0218600-TGD-rev	CCTCCAGCACCAGCAGCAGCACCTCTAGCACGCGTTATACAAGTATCCATATCATTAGACG	plasmid construction
PF3D7_0629300-TGD-fw	GCTATTTAGGTGACACTATAGAATACTCGCGGCCGCTAATTCGTAGTTTTTCAATATTTGTTAATTTCG	plasmid construction
PF3D7_0629300-TGD-rev	CCTCCAGCACCAGCAGCAGCACCTCTAGCACGCGTTTCACTATCTTTATTAATTACTTCTACACC	plasmid construction
PF3D7_0709700-TGD-fw	GCTATTTAGGTGACACTATAGAATACTCGCGGCCGCTAAAAGAGCCAGGGTGGAGGG	plasmid construction
PF3D7_0709700-TGD-rev	CCTCCAGCACCAGCAGCAGCACCTCTAGCACGCGTTTTCCATCCTTCTGACTGTCC	plasmid construction
PF3D7_0731800-TGD-fw	GCTATTTAGGTGACACTATAGAATACTCGCGGCCGCTAATCAATATATTTTTGGATAACATATTGC	plasmid construction
PF3D7_0731800-TGD-rev	CCTCCAGCACCAGCAGCAGCACCTCTAGCACGCGTTATCTCTGGATTTCCATCTTCC	plasmid construction
PF3D7_0814400-TGD-fw	GCTATTTAGGTGACACTATAGAATACTCGCGGCCGCTAAAGTAATCATACCGTAAAGGTAGAAGACG	plasmid construction
PF3D7_0814400-TGD-rev	CCTCCAGCACCAGCAGCAGCACCTCTAGCACGCGTTTCAGCCATAGTATTAATATTTATCCTG	plasmid construction
PF3D7_0908000-TGD-fw	GCTATTTAGGTGACACTATAGAATACTCGCGGCCGCTAATGTTGGAGACTAAAAGGTGGG	plasmid construction
PF3D7_0908000-TGD-rev	CCTCCAGCACCAGCAGCAGCACCTCTAGCACGCGTACATAAACCGTTTGTATCTTTACATTC	plasmid construction
PF3D7_0924000-TGD-fw	GCTATTTAGGTGACACTATAGAATACTCGCGGCCGCTAAAAAACTCCAGAGTTTAGTTTAGATTC	plasmid construction
PF3D7_0924000-TGD-rev	CCTCCAGCACCAGCAGCAGCACCTCTAGCACGCGTACCTAGAATTGCTCCTCCGC	plasmid construction
PF3D7_1001400-TGD-fw	GCTATTTAGGTGACACTATAGAATACTCGCGGCCGCTAATCAGTTCACGAAAGGATACGAAG	plasmid construction
PF3D7_1001400-TGD-rev	CCTCCAGCACCAGCAGCAGCACCTCTAGCACGCGTATCCTTATGTTCATCGTTTTTAGGG	plasmid construction
PF3D7_1001600-TGD-fw	GCTATTTAGGTGACACTATAGAATACTCGCGGCCGCTAACTCAATTTTAGGAGGTGGAGTTC	plasmid construction
PF3D7_1001600-TGD-rev	CCTCCAGCACCAGCAGCAGCACCTCTAGCACGCGTATCATTGACGTTTGATTTGTTTCC	plasmid construction
PF3D7_1013500-TGD-fw	GCTATTTAGGTGACACTATAGAATACTCGCGGCCGCTAAAACCTTAGTGCGAAAATCGATTC	plasmid construction
PF3D7_1013500-TGD-rev	CCTCCAGCACCAGCAGCAGCACCTCTAGCACGCGTAAGACCAAATAACCACATTTTCC	plasmid construction
PF3D7_1038900-TGD-fw	AAGCGGCCGCTAATTAACTTTAGGTGATTCAAATATATGTGG	plasmid construction
PF3D7_1038900-TGD-rev	AAACGCGTTCCATCCGATTCTCCATGACC	plasmid construction
PF3D7_1238600-TGD-fw	GCTATTTAGGTGACACTATAGAATACTCGCGGCCGCTAACCAAGAATAGAAATATCAAAAGATGTAAAGC	plasmid construction
PF3D7_1238600-TGD-rev	CCTCCAGCACCAGCAGCAGCACCTCTAGCACGCGTTGTATCACTTGAATGAAATGATAAGCC	plasmid construction
PF3D7_1252600-TGD-fw	AAGCGGCCGCTAAGAGAATAACTTAACTCATAAGAGG	plasmid construction
PF3D7_1252600-TGD-rev	AAACGCGTCTGCCATCCATCTGATTTCC	plasmid construction
PF3D7_1358000-TGD-fw	GCTATTTAGGTGACACTATAGAATACTCGCGGCCGCTAAGTTAAAAATGTTTATATATACTTTGTTTATTTAGTC	plasmid construction
PF3D7_1358000-TGD-rev	CCTCCAGCACCAGCAGCAGCACCTCTAGCACGCGTTATGTAGTTCAGTTTTTCATGATTGC	plasmid construction
PF3D7_1411900-TGD-fw	GCTATTTAGGTGACACTATAGAATACTCGCGGCCGCTAAAGCAATATTTTTGTTATATTTTGTAGTCTTC	plasmid construction
PF3D7_1411900-TGD-rev	CCTCCAGCACCAGCAGCAGCACCTCTAGCACGCGTAGGGTTATAAGGTATATTTACATAGTGCC	plasmid construction
PF3D7_1412000-TGD-fw	GCTATTTAGGTGACACTATAGAATACTCGCGGCCGCTAAATAATTTTGTTCCTATTCTGTATAAGTG	plasmid construction
PF3D7_1412000-TGD-rev	CCTCCAGCACCAGCAGCAGCACCTCTAGCACGCGTTGCATGTAAAGGTTGATGTAAATCAG	plasmid construction
PF3D7_1427100-TGD-fw	AAGCGGCCGCTAATTACCATGCGTGATAATTTCCTTTC	plasmid construction
PF3D7_1427100-TGD-rev	AAACGCGTTTCTTGGCCGTAAGGAGTAAGC	plasmid construction
PF3D7_1476800-TGD-fw	GCTATTTAGGTGACACTATAGAATACTCGCGGCCGCTAAACAGAAAGTAATATTATTAATGATGAG	plasmid construction
PF3D7_1476800-TGD-rev	CCTCCAGCACCAGCAGCAGCACCTCTAGCACGCGTTCCATCAGATTCTCCATGACC	plasmid construction
SLI-5I-rev	ACCTTCACCCTCTCCACTGAC	universal 5' integration rev-primer
SLI-3I-fw	GCGGATAACAATTTCACACAGG	universal 3' integration fw-primer
PF3D7_0218600-TGD-5I	CACGTTCTCATGAAGGTTTAGG	5' integration
PF3D7_0218600-TGD-3I	GACAGTCAAGGGACATGAAGC	3' integration
PF3D7_0629300-TGD-5I	ACACACGATATATGTTTAGGATTCC	5' integration
PF3D7_0629300-TGD-3I	TCAGCGGGGAAATTCTTATCC	3' integration
PF3D7_0709700-TGD-5I	TCCATATTCCCATTTTCTTTCG	5' integration
PF3D7_0709700-TGD-3I	AAAACGTAAACCAGGAGTAAGACG	3' integration
PF3D7_0731800-TGD-5I	TTTTTCTTTAAGTATAGGAAATTTAATGG	5' integration
PF3D7_0731800-TGD-3I	CCACAATTACAATATTTTGAAAGACC	3' integration
PF3D7_0814400-TGD-5I	TCTTTTTATTACACATAAATAGGAAAAGC	5' integration
PF3D7_0814400-TGD-3I	AACATTATGTAATCACCATATCTTGG	3' integration
PF3D7_0908000-TGD-5I	TTCTTTGTTTTTCAATATGATATAAAGC	5' integration
PF3D7_0908000-TGD-3I	TGTCTTAACTTTGGTTCCATCG	3' integration
PF3D7_0924000-TGD-5I	TGTTTCTTTAAATGAAGCTTCCGC	5' integration
PF3D7_0924000-TGD-3I	CATTTCCGTGACTGTTTCTGGG	3' integration
PF3D7_1001400-TGD-5I	TTCTAAACCTGTGTTATTCTATTTCC	5' integration
PF3D7_1001400-TGD-3I	CTTTGGGGTTTTCTACCTTCC	3' integration
PF3D7_1001600-TGD-5I	TTTGTGTGTTTAAGTGTAAATTGTGC	5' integration
PF3D7_1001600-TGD-3I	TCTTTTCAGCATTTCTTATTTCTTCC	3' integration
PF3D7_1038900-TGD-5I	GTATATATTAATACATTGTATAAGCTAG	5' integration
PF3D7_1038900-TGD-3I	CTGCATAGATTTTTCTAAAACTATGG	3' integration
PF3D7_1238600-TGD-5I	AATTCTGATGTAGTGTCAACAACC	5' integration
PF3D7_1238600-TGD-3I	TTCGTATGTATTCCATCTGTTCG	3' integration
PF3D7_1358000-TGD-5I	TTTTTCTCCTTCTTTCTCTTTATACC	5' integration
PF3D7_1358000-TGD-3I	AATTCAGTTGAGCTGTCCTGC	3' integration
PF3D7_1411900-TGD-5I	CCTTCCCTATTTCATCCGACC	5' integration
PF3D7_1411900-TGD-3I	TCTAGTTGTTGTAATGGTCTAATTTG	3' integration
PF3D7_1412000-TGD-5I	GATTTGCCTTGTACACAACCG	5' integration
PF3D7_1412000-TGD-3I	AGGATGGCCAGGATTTAGCC	3' integration
PF3D7_1427100-TGD-5I	TGGAATCTATAAATATTTGAAGGGAAAG	5' integration
PF3D7_1427100-TGD-3I	ATCACTGTTGTAGTTATTGTATTTCTCG	3' integration
PF3D7_1013500-TAG-fw	GCTATTTAGGTGACACTATAGAATACTCGCGGCCGCTAAGAAGACATGTTAACAGAATATAAATCG	plasmid construction
PF3D7_1013500-TAG-rev	CCTCCAGCACCAGCAGCAGCACCTCTAGCACGCGTCCTAGGATTTTCTTGATTAATTTTTAGATTAACTAAAATTCC	plasmid construction
PF3D7_1358000-TAG-fw	GCGCGCGGCCGCGAAGAAGAAATTAATTCCTCC	plasmid construction
PF3D7_1358000-TAG-rev	GCGCACGCGTTGTTTCTTTTTTAAAAAAGAAACATC	plasmid construction
PF3D7_1013500-TAG-5I	TGGATATGATTCAAAGAATTCAAACAC	5' integration
PF3D7_1013500-TAG-3I	GTAGTCATGCACGTACAAAAGG	3' integration
PF3D7_1358000-TAG-5I	GCCAAACAGAAAATCGAAAAGATTC	5' integration
PF3D7_1358000-TAG-3I	AAATTAAAGAATGTAGAAATGAAAGG	3' integration
Oligonucleotides for DiCre-based conditional knockout parasite lines
Name:	Sequence:	Notes:
PF3D7_1013500_gRNA01.F	ATTGTATGTGCCCAGAGTATGCAA	guide RNA
PF3D7_1013500_gRNA01.R	AAACTTGCATACTCTGGGCACATA	guide RNA
PF3D7_1013500_gRNA02.F	ATTGGATATACCTTTGCATACTCT	guide RNA
PF3D7_1013500_gRNA02.R	AAACAGAGTATGCAAAGGTATATC	guide RNA
PF3D7_1013500_F1	CTTAGATATGATGCAATCATCTGCACAT	5' integration
PF3D7_1013500_F2	AAAGGTTCTGGTATCCTGGTTAACCTG	3' integration
PF3D7_1013500_R1	AGGTTCATGTTCTGGTAAACTTTAGCGTATTC	5' integration
PF3D7_1013500_R2	ATTGTTAAAAGTCTAAAGAGTTAAATGTTTGTGCA	3' integration
PF3D7_1013500_excision_F	TGATGATAATCAATATTTAACTGAAATTGGTTTAG	excision
PF3D7_1013500_excision_R	ACATTGGTCGTATATCTTAGAAACATTTAAT	excision
PF3D7_1358000_gRNA02.F	ATTGCTAGATGGAGGAGGTATAAG	guide RNA
PF3D7_1358000_gRNA02.R	AAACCTTATACCTCCTCCATCTAG	guide RNA
PF3D7_1358000_gRNA03.F	ATTGAGGCGTTATATTCATTTGTG	guide RNA
PF3D7_1358000_gRNA03.R	AAACCACAAATGAATATAACGCCT	guide RNA
PF3D7_1358000_3hom_F	AGCAGTGCTAGCCAGATAGCAACCAAGGGAATTATG	plasmid construction
PF3D7_1358000_3hom_R	CAGATGGGCCCAATATCATTTTTACGTCCACATTTTTC	plasmid construction
PF3D7_1358000_F1	CAAGTATATTCAAGACATTAAAGAAGGACAA	5' integration
PF3D7_1358000_F2	GATCGACGACGAACTGATCCA	3' integration
PF3D7_1358000_R1	GTTCAGGTTAGAGTTGATGTATTTCAGGA	5' integration
PF3D7_1358000_R2	TGAATGCTGTTGAAGCTGCTTG	3' integration
PF3D7_1358000_excision_F	AGGACATGTAAAGAAAGAGAATAGAACTGT	excision
PF3D7_1358000_excision_R	TTCCCTTGGTTGCTATCTGGCT	excision
Synthetic constructs
Name:	Sequence:	Notes:
syn_PF3D7_1013500_part1	ATTGTAATATTATTAAAAAAATAAGTAACCAATATATAAATCAGGATGATATAAAATATAATATGGATATATCCAATACATTAATATTCTCTGATAATTCTATAATACATGATGAAGATTATTTTTTAATATTGGATATATTAAAAAGTAAGTACTTCTATCATGATCAAAATAAAGTAGGTAATAAAAAAAACACACATGATAATAATTATAATAATTATAATAATAATAGTGCTAATGCATCATGTCACCATAATTTAAAAGATGAAAAAGAATCTAAATTAAACAGTAATAATAATAATAACAATAATAATAATAATAATGTAGATACTTGTATCAATGTTATTAATAAAAATATACCAAATATATATCCCATAAAAGTTAATGTTATATATAAAT…	part 1 of repair construct for PI-PLC
syn_PF3D7_1013500_part2	AAGCTTACGACACCGTTAAATCTGAAATCATCGCTTGCGCTTGCTTCCCGGTTAAATGCCTGCGTGAAGGTCTGCGTTTCGTTCCGCTGTGCGACAAATACCTGAAAGACATCAAAGGTTCTGGTATCCTGGTTAACCTGAAAATCAACCAGGAAAACTACCCTTACGATGTTCCTGACTATGCGGGCTATCCCTATGACGTCCCGGACTATGCCATGGGCTACCCTTACGACGTTCCAGATTACGCTTAAATAACTTCGTATAGCATACATTATACGAAGTTATATTAAATGTTTCTAAGATATACGACCAATGTATTTTTTTATATTGTTAAGAAGCACATATAATAATATATTGTATTTCTTACATATGTATGTATATATATGCACATATATATTT…	part 2 of repair construct for PI-PLC
syn_PF3D7_1358000_part1	CTCGAGAGTCGTCAGGCTGCAGCCGGTTATCCTGAAAAACTACAACGGTAACCTGTACAAAATCCGTGAATCTTCTGTTATGGAAAACAACAAAAACATCAACTACAACAACGAAAACAACGACGAATCTGACGGTGAAAACAACAACACCCCGTACAACTACACCAACGGTTCTTACGACAACAACGAAAACATCACCCAGACCAACAACTCTATCAACTCTGTTTACGACACCATCAACGACAACAACCTGGACAACAACTCTAACAACGACATCCACATCAACCAGAACATCTCTAACGTTTCTATCTACAAATCTTTCTACAACATCTTCGTTAAATACGTTCTGCGTTGCACCACCGCTGCTCCGGGTTTCTTCAACTTCTTCTCTTTCGACAA…	part 1 of repair construct for PNPLA2
syn_PF3D7_1358000_part2	CTCGAGCACATGAATATTTAATGAAAGAAAATTATATTAAAAAAAATATAATCAATTATATAAATGATGTATTTTTTAACATTTTTAATAAATTTAAAAATTTGTTTACATATCAATATAAAGAAGAACCTCCTTTAAGTGTCACTCCAAATAAAACTACTAATAGTAATAATTTGTTCAATGAAAATAGAAACCAGACAAATAAATTAAAAACAAATGATAATGTTTCAAAAGATGATAATCAAATAAAACCTATGGGGAATAAAAATAATATCTCTTCATTAGACACAAAATCAGATCAAAATATAAATAATAATAATAGTAATAATACTAGTAATCTTAATAGTAATATGAATAGTCATAGGAATAATTTTAAGAATGATAGTGATTTTATATCGT…	part 2 of repair construct for PNPLA2
