## Supplementary file 3 for "Global analysis of putative phospholipases in the malaria parasite *Plasmodium falciparum* reveals critical factors for parasite proliferation"

### Sheet: Lipid standard
LipidClass	ScanPolarity	PrecursorIdentifier	FragmentAIdentifier	FragmentBIdentifier	FragmentCIdentifier	LowerBoundMultiplier	UpperBoundMultiplier	Blank Ratio A/B	Ratio A/B	amount added (pmol)
LPE	negative	[PE 18:1(+[2]H7) -H]-	FA 18:1(+[2]H7) (+O)	NA	NA					7.9
PA	negative	[PA 15:0_18:1(+[2]H7) -H]-	FA 15:0 (+O)	FA 18:1(+[2]H7) (+O)	NA	0.3	3	2.5729	TRUE	7.8
LPA	negative	[PA 15:0_18:1(+[2]H7) -H]-	FA 15:0 (+O)	FA 18:1(+[2]H7) (+O)	NA
PE	negative	[PE 15:0_18:1(+[2]H7) -H]-	FA 15:0 (+O)	FA 18:1(+[2]H7) (+O)	NA	0.05	3	0.3403	TRUE	5.8
CL	negative	[PG 15:0_18:1(+[2]H7) -H]-	FA 15:0 (+O)	FA 18:1(+[2]H7) (+O)	NA					27.4
PG	negative					0.3	3	0.3575	TRUE
LPG	negative	[PG 15:0_18:1(+[2]H7) -H]-	FA 15:0 (+O)	FA 18:1(+[2]H7) (+O)	NA
PI	negative	[PI 15:0_18:1(+[2]H7) -H]-	FA 15:0 (+O)	FA 18:1(+[2]H7) (+O)	PI(241)	0.3	3	0.992	TRUE	7.9
LPI	negative
PS	negative	[PS 15:0_18:1(+[2]H7) -H]-	FA 15:0 (+O)	FA 18:1(+[2]H7) (+O)	-PS(87)	0.3	3	2.5528	TRUE	3.9
LPS	negative
Cer	positive	[Cer 18:1/17:0;0 +H]+	LCB 17:0;0(-H3O2)	NA	NA					75.4
CE	positive	[CE 18:1(+[2]H7) +NH4]+	-FA 1:18(+[2]H7 +HO) -CE(17)	NA	NA					392
DAG	positive	[DAG 15:0_18:1(+[2]H7) +NH4]+	-FA 15:0(-H) -DAG(35)	-FA 1:18(+[2]H7 -H) -DAG(35)	NA	0.1	10	0.984	TRUE	11.7
LPC	positive	[LPC 18:1(+[2]H7) +H]+	PC(184)	NA	NA					156.8
PC	positive	[PC 33:1(+[2]H7) +H]+	PC(184)	NA	NA					35.3
TAG	positive	[TAG 48:1(+[2]H7) +NH4]+	-FA 1:18(+[2]H7 +HO -TAG(17))	NA	NA					51
SM	positive	[SM 36:2;0(+[2]H9) +H]+	SM(184)	NA	NA					31.4
Chol-d	positive	acetylated	Chol(376)	NA	NA					195.9
The lipid standard mix was composed from SPLASH® LIPIDOMIX® Mass Spec Standard andC17 Ceramide (d18:1/17:0) (Avanti Polar Lipids, Alabaster, USA).
